# A Family VIII Esterase with Dual Activities: Bioplastic Depolymerization and Beta-Lactam Antibiotics Hydrolysis

**DOI:** 10.1101/2025.09.01.670660

**Authors:** Harry Lerner, Nele Charlott Meier, Léa Bernabeu, Marcel Eck, Stefan Mecking, David Schleheck

**Affiliations:** Department of Biology, University of Konstanz, Konstanz, Germany; Department of Chemistry, University of Konstanz, Konstanz, Germany; Limnological Institute, University of Konstanz, Konstanz, Germany *

## Abstract

Microorganisms in the plastisphere are associated with plastic degradation, as well as with an unusually high occurrence of antibiotic resistance genes (ARGs), suggesting plastic debris as a potential vector for antibiotic-resistant microorganisms. In this study, we investigated microbial communities associated with the degradation of aliphatic long-chain polyester (LCAP) bioplastics in forest soil. Sequencing analysis revealed a family VIII esterase with structural similarity to type C β-lactamases. Structural modeling and substrate docking analysis indicated catalytically favorable binding of both LCAP and β-lactam antibiotics. Heterologous expression and *in-vitro* activity testing confirmed its dual functionality as plastic depolymerase and β-lactam hydrolase. Sequence-based predictions identify the enzyme as a membrane-associated lipoprotein, with suggested further secretion via outer-membrane vesicles (OMVs), offering potential ecological benefits in competitive plastisphere environments. These findings highlight an enzyme with a rare substrate spectrum, bridging plastic and antibiotics degradation and suggesting an intriguing biochemical connection that warrants further investigation of microbial evolution in the plastisphere and its potential implications for the spread of antibiotic resistance.
