## Supplementary material for "A Family VIII Esterase with Dual Activities: Bioplastic Depolymerization and Beta-Lactam Antibiotics Hydrolysis": List of candidate plastic depolymerases

### Sheet: Sheet1
GeneIDs	aa_seqs	ContigIDs	GeneIDs	HMMersearch_evalue	SignalP	Blastp_best_hit	Blastp_evalue	Contig_taxonomy	HMM_Motif	Cellulose_norm	HDPE_norm	PCL_norm	PE1212_norm	PE1818_norm	PE218_norm	PHBV_norm	Dim.1	Dim.2
314779	MIYRLCMRFALFVLPASIALTPCRTDSQAADKSLVVNTTLGELKGIARPGSGAEFLGIPYAQPPVGALRWHEPVPPKPWSGVHDAQTFGAPCSQPDLGDWNRRDAETGKEDCLFLNVIVPEWPATRPLPVMFWIHGGANEGGTASSALYKDGTVVRHGVILVTVNYRLGVFGFLAHPELTAESSRHASGNYGLMDQILALQWVHDNIAKFGGDAGNITVFGQSAGAMDTSMLMTSPLAKTLFNKAIAESGSSFTAPLLPLADAERTGTTLAKQLDVPSDAGQIKHLRTISAADLLAALGKLRNHPRVGPDIDGWVLPHQPAAVFASGDEAHIPLLYGTTTREFPGNQSADQLRATINLTAGAFAPQVLAAYGFSNGGQGTTDPKYGSAADQWSADMIFR…	c_000000076239	314779	0.0033	LIPO	00134||nitrobenzylesterase||Bacillus_subtilis||PET	1.22e-74	Occallatibacter	PET	1.09389	0.18703	0.35023	5.26194	5.13404	5.04703	0.956526	6.64503	-3.92052
54916	MRIGRSVAVVLVGLSVCVYPVVSCAQGSLKAAGAEQRASKKSRVDLTPVKPESVGFSSERLERLHGLIQDEIDKKQLAGAVTILARHGKVVEYRTYGEKDVATHAPMTKDTIFRDYSMTKPVTGVAMMILYEDGMWLPSDPISKYIPEFAHLKVFSDLDADGKMILVDPEHAPTMRELMTHTAGFTYFFADRPVDKMYRDAKVLVGSANLQEMIDKLAKIPLLYQPGKGWEYSMSMDIQGYIVEKLSGQSLPDFMRDHIYTPLGMRDAGFFVPEEKRQRFATLYNVNARGELVAGEPGDYALQPTAASGGGGMVSTAEDYFRFASMLANGGELEGKRVLAPSTVKLMTSEHVPDELLTGKFGIGMSVIRPGFAWGYDCAVIFDPEKANLSDGKGTFFWD…	c_000000051683	54916	5.7e-11	LIPO	00158||Esterase||Uncultured_bacterium||PLA	6.68e-92	Occallatibacter	PBAT	1.06441	0.209999	0.332871	5.18881	5.10321	5.03338	0.980893	6.59009	-3.87844
5879	MTPALALCFSALPACGSDTRSGAAGTGSLGAAAASGAAGFVGSGGAATAGAGGSTAATSSGGAAVVGSGGLASGGVPGVVGSGGSGVTGSGGTLAGGGATGASGATSSGGVAGASGAGTAGGGQGGSGGATCTKTVMSSMDCSAPLAPGDQRSCMAGGRQYYIYVPKNYDPCEPAALVVDAHGATQTAESQLFGKPPFCTGANTCWSGPGSGWRLEAEMPGGGFILVTPSSATSSNTWDATTDPPVMMQMIQAVQKLADIDPKKIYFTGISNGAALSYWTACANPGLFAGISPNSGGVLGGSQCNGLMKPLSDIQFDDMPDFAFMDSQSTVTAMAKTDNCKEGPKDWKTIDSTTTDPVCRTNPDDNAAMLVPCNTITPSIQPTKCQIWDQCDGGTQVVF…	c_000000023121	5879	1.4e-26	LIPO	00006||PHB_depolymerase||Paucimonas_lemoignei||PHB_PHA	1.06e-11	Minicystis	PHA	0.929617	0.508347	5.76804	10.7742	6.44802	5.89625	1.22397	11.4934	-3.43461
202220	MSFSFVRGASIFVSTLPLLVACSNDAVKRTSDGGTLQAEAGPLCSGKQGATGATTITVPEPGAPDGGLRTALVHVPASYDPTKPAMLVLNFHGLLEPNTLQESVSHMSDTADQRNFIVVYPAGLAVGVGLSWNAGTCCGNSTDDMTFIRDLVKKLEDDYCIDPKRVFATGLSNGAMMAYRLGCEASDVFAAVAPVAGAVLVDPCSPTRPVPLLAFHGTGDTIVPFNGGTDGLYHVLQFPPVSYSINLWRSVDGCPDAPATTAQSSMPMPDESTPDGGPNPSLFAGSQVTYQKGDVACHTWSGCKQGSEVELCTVIDGGHAWPGGAPLVGKTTMDIDATSAIIDFFDEHAMP	c_000000043402	202220	7.8e-06	LIPO	00039||PHB_depolymerase||Bacillus_megaterium||PHB_PHA	1e-13	Sorangium	PET	0.979598	0.500663	5.80619	10.7539	6.39387	5.71824	1.19	11.3868	-3.34898
202254	MKHARLDLSSLGRTAVLVCVIGCSSSSGGNSPAAIGGAGGLPATATGGAPSAGGGPSSGGTASSGGAGVAAGPSSGAVPGGGGVVGMGGSTPGGGGIATTSSGGVPIGQGGTIASGGAAPMAGAANGGSSGSGASAGASGAGGQGGMPMTCLSTATLKPGDTSETISVGGVQRQYLLHVPASYTGNTAVPLVLDWHPILTDMNFEKANSGYLALSDSEGFVIAWPNGIDNAWNIGPCCTQSRTVDDLGFAKALVQKLENAGCIDTKRVYATGYSMGGGMSHYLGCNAADVFATVVPSAFDLLQDSEEPCHPARPITVMSFRGTADPIVPYAGGASNPPNGLPVTIHFLGAQGTFQKWAMLDNCTDMPADSGNGCMTYSKCDAGVQVTLCTAVGGSHVTG…	c_000000043402	202254	7.9e-06	LIPO	00039||PHB_depolymerase||Bacillus_megaterium||PHB_PHA	5.15e-13	Sorangium	PET	0.979598	0.500663	5.80619	10.7539	6.39387	5.71824	1.19	11.3868	-3.34898
202302	MKLEPLGVALAIAGLLAACSSTSKNPSGAVCSVSPCSTSLVPAAGGDTSAPAAASTTQGSGGTTASSPPSAQAGSAGAPPPASGGQTTSMMPSSSGGVSGIAGASAGAAGATSSGGTTGAAGATSGGAAGAGGAAGAGGASVNQALPPIDDYTKPGPFKTTVTGNTGPGNNYTIYRPDPLGANGFVHSPIVFGPGILTSCAPGGLLNIYTTLLNQLSSHGFVTICVNSLSGGPGDPANLQAMKDGLDWIIAQNTQPGVFQGKLAVDRAIAMGYSIGAGASVNLSNHPAVMTTVVIHDHNTSGDPHGPVLMMTGTMDVIDDMRMTLSTLSAAPAIMVALPIGHLDVITEIAAGGRYVAPITAWLRYWVNGDAAAKRYFWGDDCEMCKSPWITPESNDKWK…	c_000000043402	202302	8.1e-06	LIPO	00120||Cutinase||Pseudomonas_mendocina||PET	1.2e-20	Sorangium	PET	0.979598	0.500663	5.80619	10.7539	6.39387	5.71824	1.19	11.3868	-3.34898
202300	MLSSARAERCKRSVVAKLLEMAVCGGAIAFYGCSSASPSAAPGGSAQSSKSTTCGNGVVDPGEPCDGALLQGATCSSVTNGAFPIGNLACAPDCNGFNESGCTNPSGETAPPPPPPPSGNGGAEGNSPPSGAGGSPISPPGAGGAPPIGGGGTPPIGAGGFTPIGNGGTPVGTGGMTPVGQAGAPPTQGPMDPQIPAVTGDCPQWGNTTITYMGLSGIQIAAGIKAPGPTAPMLIYWHGTGSTSGEFALMAAPVASGVTAAGGVIVSFQNTTGGDLNSGTFIFGAGDLNIIDQMVACAVRDYNIDPRKIYSMGCSAGGLMATATGALRSSYIAAVSPNSGGFPVLSPAFQNGHTPPLMTVHGMKGEDVVVIDFSDASALADMIYKQRGGFVIDCDTGGG…	c_000000043402	202300	8.1e-06	LIPO	00004||PHB_depolymerase||Paucimonas_lemoignei||PHB_PHA	1.84e-06	Sorangium	PET	0.979598	0.500663	5.80619	10.7539	6.39387	5.71824	1.19	11.3868	-3.34898
202314	MKVFCAGATLVVALSGCSSNGGGSTNGVVGAAGAGFTSQPGGGVANNGAGGTPTGAGGTAPQGTGDTPSAGGSITNPGSGGSITNPGAGGSITNPGSGGSITNPASGGSTTNPGGGGTTTDPGAGGTSPMGGAGGAASGGGSAGTVTLVHCTQVGETSAHPVTDPCMDITDAAGGTLKLGPYGASMDVNVGKGFENPNPNDDATCPAFVGIFAGETLSNQLLDTGPQPCTESTPNSGNCLNYQLFTVYRPANWPSGPIPVITWGNGTCAQPEGYGALLRYFASYGFFVVAANSRETGSGAPIQKALDFVTAANKDMSSPYFGHLDMTKVGVAGHSQGGMGAANAANADSRIQYAILVSPYPSGSTTKPFLVQAADQDVNSWSAASLNAQVQAANKAAYL…	c_000000043402	202314	8.8e-05	LIPO	00120||Cutinase||Pseudomonas_mendocina||PET	4.16e-16	Sorangium	PCL	0.979598	0.500663	5.80619	10.7539	6.39387	5.71824	1.19	11.3868	-3.34898
202262	MLSNMRMWANTESARSKFTLLGSLSVCGGVVLSLAVGCGSSSSSPPPGKANAVSTTCGNGTVDSGEDCDGANLNGQTCDSATLGAFTTGTLKCSPTCQFDMSGCMQAPGGSPTSTPTSTPTSTPTSTPGGAGSTGTIDMGTGGGPGGGSGGDTGTIMPITGGSGGSTGTAPPGGTSTGGAAPGGTAAPPGNMDPQIPADPGDCPTWTNGTITYEGLGGIQIAAGTKPASPTAPMLVYWHGTGSTSGEYAFMAAPVANGVTAAGGVIVSFQNTTGGDLYSGTSIFGQGDLKLVDGLVACAVKDHNIDPRKIYAMGCSAGGLFSTAMGALRSAYVAAVSPNSGGVTVAPAFENAHVPALMTVHGAMGSDVVVVDFSQTSATADMLFKSKGGFVIDCNTGGG…	c_000000043402	202262	0.00012	LIPO	00004||PHB_depolymerase||Paucimonas_lemoignei||PHB_PHA	3.12e-06	Sorangium	PHA	0.979598	0.500663	5.80619	10.7539	6.39387	5.71824	1.19	11.3868	-3.34898
202205	MQTKQYSGKALATLLVAAFASATVACSSKDNAGHAAAKSKHDAGAEDAGPAPVPPPEPDDCFMTGDAGLKTHHCEGLDFEVSVPDECLTHACGFITEVHGFGMNAELMNGHTHMREMGNAKGYIVLQPSAPGAVLTSAWSPSNDAQVFAIMQRVMRVWHVDPKRVHFDGYSMGAWMTWRFICAHSDLLASAAPIAGGLQSGSSCPFDPTGGGAPGEPSIPVQQIPILYTHGRNDGLVNFSQAMAERDAVVAAWYPGVQPEVVAQDFDYEWDRYKNSDGTIFEFVQHDWECGFVLPLGGNQVALKGHCFPGSNQFLGCGRDTNGKLDGGIVYPFTWAETVLQFFIDHPKKG	c_000000043402	202205	0.00064	LIPO	00007||PHB_depolymerase||Paucimonas_lemoignei||PHB_PHA	2.5e-07	Sorangium	PBS	0.979598	0.500663	5.80619	10.7539	6.39387	5.71824	1.19	11.3868	-3.34898
202255	MSRSIVRGYVRNPLLAGACIVVGLAGCSSGDKGTGTTLPAIGTGGIYGAGGVAAGGAGATPATTGTGGTPTTSAGGTPVGNGGATPVGNGGTTPIGNGGTTTTTTGGTSGTAGTTDTAGAGGVGGTGAGGTSGAAGGGGTSGAGPTLVHCDQKSETAAMPELRACGDMTGVKGVDVMFGPAGAQMDVNVGQGFENTDPNDNATCPGFAALFMEPSDETAQLLDVGTQPCTATAPNTGTCLDFKLYSAYHPAIWPSGKIPVISWANGTCAQPEGYGPLLRYVASYGFFVIAANSREVGTGKEVLHALDYAAAANMDPKSPYYGKLDLDKVGVMGHSQGGGATVTAASDSRVKAVIIFNAANSASKPFLAVSGDMDIFATSPTAMGAAVNAASEAAFLYYH…	c_000000043402	202255	0.00065	LIPO	00120||Cutinase||Pseudomonas_mendocina||PET	7.74e-15	Sorangium	PBS	0.979598	0.500663	5.80619	10.7539	6.39387	5.71824	1.19	11.3868	-3.34898
271187	MIKIARACLCGSLLLACSNSNGGGGAGAGGYLNGGGLPNGGAPIGGTVGAGGAGGVGNGDGGVGNGGSAIGNGGSVVGNGGSVIGNGGTITGNGGSVTGNGGSGNGGAGAGGGAGGGTITSAMGCQGQNLAVVPDDTSARGPWVVGVQTVHVPRSSAHANENLTIEITYPAAPGSEAGKPEATYDVRDWLPKNPTQPSNYTPIADSESPAVTPIGGNLFRGLPIDATHGPYPVIIFMHGTASFRIASGTIQTLWASRGFVVVAADYPGLMLADQLCSAGCGCQPSGAADYPSDFQQQMSALMSPSGELAFLAGHLDMGHVGYAGHSVGGCTVAAQAASVGAQVVIPLSSAAPITAGGMIKSAMFISGMSDTVFNYASGSGLGNIVCPGATGAVTDAYNS…	c_000000071613	271187	0.0012	LIPO	00195||PETase||Actinomycetota_bacterium||PET	1.76e-05	Sorangium	PCL	0.885521	0.485314	5.70204	10.5808	6.17597	5.54434	1.16633	11.024	-3.28439
32461	MSTPDRQDKLAKFARVGSAVGTVFALYAVGCSSDSNSNNPPLGTGGASGAAGAAAASGSTSTGGASTGGAGTGGTTGSGGSTAAGGASGAAGDAGVGPTFQVTTKSGPVVGKLDGKVRAFYGIPYAAPPTGSNRWRSPQPVTPWTSPRDATAAPKVCPQIAALQTTVDTRSDEDCLIVNVFTPDPPPASPLPVMVWIHGGAFVFGSGGDTFYDGGPLVTEGNVVLVTINYRLGALGFLALPELTAEDASHPTSGNYGFEDQQAALRWVKDNAAAFSGDPGKVTIFGESAGGFSVCSHLVAPASAGLFQRGISESGLCDGLIDAKRDGAYVSSEQFAKSVGCTDPATVVACMRGKAANDLVTASSTPMLPGGLFFQGTRSAEADAGADADAGSSVPATWG…	c_000000045090	32461	6e-15	LIPO	00134||nitrobenzylesterase||Bacillus_subtilis||PET	2.34e-84	Sandaracinus	PBAT	0.877985	0.469703	5.52146	10.2369	6.1249	5.31288	1.06896	10.6666	-3.24601
32430	MFAGARFKAFALASCVVAACTSNSRSSGPAGAAGATFVAGATSYGGALASSGGLGNGGTAAPASGGVTSSAQGGTVAIGSGGSAIAGGSSSGGAQGLSGATPGATGGASGSSGHPGATADAGGDAGAPGKPATPADYASTGPYGATKTLLNQGAGTITGGSQALLPLGNNNDPSAFTLFYPEGGSPTERLPLLTWGNGTFCSPTFYDALIDFVVSYGFIVVATNTSNVGTGVEMLKAVDWALAQDQDPSSPIHDRVDREHIGAFGHSQGGAGTVMTGADPRIRAIAPLSGAPLSDRQDASVAIQCPTFYVTTEGDIATPDSIEQVYQYTMPPAAFGVTNGGNHDEYTDIADDPHISGLTSNDGKRPRAAIAAWFDWQLKGKSALRSLFVGPNCGFCKDP…	c_000000045090	32430	3.5e-12	LIPO	00120||Cutinase||Pseudomonas_mendocina||PET	2.68e-21	Sandaracinus	PET	0.877985	0.469703	5.52146	10.2369	6.1249	5.31288	1.06896	10.6666	-3.24601
325839	MIRRILVLSIFVALAMCSSAQPSLPSSFQARTIQSPANAEIFVRFGGTGPVVLLLHGYAENSDSWAPLAADLMKDHTVIVPDLRGIGRSSKPAGGYDKKTQAVDIRAVVTALGYDRTFVVAHDIGNMVAYAYAASYPDKVDRLVVMDAPIPGIDPWSEILQNPGVWHFNFHGPDAERLVEGRERIYFDRIWNDFTADPGKPDETTRNFFSATYAQPGGMRAGFAQFTAFSQDAKDNKIFEQVKLTMPVLAVGGEKSFGPLQAVIMRHVATNVREAVVAGSGHWLMEERPVETVALIRGFLDASPEERFSPAEYHFPLHGNPGTGSSGVADIRTVVLKGDPDQAGVYTIMLRLPAHTRIAAHSHRDDRVATVISGTWRIGYGDHFDETKLKALPPGSFYT…	c_000000035184	325839	0.0068	LIPO	00155||Esterase||Alcanivorax_borkumensis||PLA_PCL_PBSA	2.99e-09	Acidisarcina	PCL	1.71316	0.380612	0.626762	4.59755	4.69289	4.66231	1.24889	6.54625	-2.89869
52246	MRCLSLSRCFGFQVVVLAATIACGACCQLAFAAPAPSMEQVLGYSFVSGLAASEKGDRLAWVENVRGVRNIWFALATDSAPRQLTHYTQDDGQELTQLSFSGDGSQLLYVRGGDHDENWPAAGNLAPDPEGNPTEPKITIWSIATDGSASAPVQIAEGDSPALSSTGQVAYVKDGQIWSVPLAREKGKATEGKRLFFDRGKDDGPVWSKDGSRLAFVSGRNDHSFIGVYMSATQPLVYLAPSTNFDKQPVWSPDGHSIAFLREPSRGDAPENFLVQVPHPFAFWIADVATGAGHQVWSSPATLAGSLPDVGDNEPLFWMADDKLVFLAEADNWPHLYAVDAKGGDAKLLTPGHFMVENVAMSPDRTALVYSANTGGAAGDDDRRHIFRVRADGTAPETL…	c_000000041731	52246	4.2e-11	LIPO	00185||PETase||Uncultured_bacterium||PET	0.000166	Occallatibacter	PET	1.86296	0.23353	0.461793	3.49247	3.87316	4.36296	0.969005	5.52121	-2.51108
86930	MKRSALILCAVVVTSAACAFAQKPAWEPPPGHITLPLWPSGAPGAPANLPAEIDATKPTDNLIAGKPLVRLGNVSSPTLTLYAPKDSATMPAVVVFPGGGYQILAIDLEGTEVCDWLNSIHVACILVKYRVPNTGPYPKSAAALQDAQRALGMVRQHAAEWHIDSSRVGVLGFSAGAHLAAALSTHFDKRLYDSIDAADQLSCRPDFAFVIYPGYLANAAEHMAPNADINPTAQTPPTFIVQAENDPVHVENATVYFLQLKAAKVPAELHIYAEGGHGYGLRRTAQPVTTWPDTAAIWLQTIKIIPPGLLAGSSTGMVGN	c_000000012021	86930	2e-07	LIPO	00188||PETase||Uncultured_bacterium||PET	7.24e-06	Occallatibacter	PCL	1.97608	0.271514	0.459307	3.44184	3.84924	4.28525	0.996468	5.52167	-2.39202
66470	MSRSLIRIFGFVAVVVSMTWAGEGQISAKAPTIDQSLEMYSVGSPKISPDGKHVVYEQTRTNWDANAFETDLWIADVATGERHQLTTTGHSCNPAEWSPDGKWIAFVSDRPGALPKSPDGKRQLWTLPADGGEAQQLTKMEKGVGGFEWSPDSKRIAFSAEAPEPKAMKDRKESFGDYHVIHADYEMEHLWLVDLPKTDDAGRVTAVGEPKELTKEDAFSVEEFSFSPDGTRIAFSAAKDPDLISAFSKDIYIVTVADNAVKKIVDTPGPDSDPQWSPDGKQIAYTTSNGEKYFFYANQKIAAVDAGGGTPRVLSDAFDEDPDLLKWAPEGIYFSGLQKMSSSLYLLDPANGKLKKMEMPGSEIAGAFTFSKDFKQVAYRGTGANTYAEIYAGPLATGS…	c_000000016372	66470	3.3e-08	LIPO	00188||PETase||Uncultured_bacterium||PET	2.49e-13	Occallatibacter	PCL	3.10739	0.615923	0.971911	4.24792	5.2182	5.46152	1.6556	8.18951	-2.2185
199156	MAACAPKVAELGLENTTPTIEQSDFLTRDGLHLPLRHWDAPSPIAIIVALHGMSDYSNAFDMPASFWATQGVTTYAYDQRGFGQSPNPGLWAGGDALRGDLTDFVEIVRAKHPDTPVYALGESMGGAVVLSSLATSRPPRVDGV	c_000000031706	199156	7.3e-05	OTHER	00048||PLA_depolymerase||Uncultured_bacterium||PBS_PBSA_PCL_PES_PLA_PHA	4.2e-06	(no_genus)	PCL	1.37177	0	0	18.2678	5.77546	4.28787	0.053898	9.81496	-8.01878
26301	SKGDALLRAHTYYRAAEFFLDPHDPKRPAIWKKNIAAFYAGLDSLGVHHERITVPYGTHHLNAVYYPGPDGADAKPLIVLVGGFDSTMEELYLHFVAAAYRHGYSVLTYEGPGQGSIIREQGLPFTPEWEKPNGAVLDTFLANHAKPRRIVLIGESMGGYLAPRAAAFDNRIDGVVAYDVYFDGGKIASRTVPNFVFWLRRNHYDRTLNFLAGIMTNPGAKWAQQNGMWTLGVNTPFAVLDAFKAYTLAPVADRIHADVLALAGADDHFVPPDQIDAFRKSLTNARSVTTVIYDRASGGGEHCQLGAPSLWQATVFDWIAAKFA	c_000000020370	26301	2.7e-10	OTHER	00188||PETase||Uncultured_bacterium||PET	7.17e-05	(no_genus)	PCL	1.79838	0.28557	0.33232	19.6486	6.53441	4.48808	0.449136	11.2396	-8.01778
47797	HQVWRRQIPALLNAGYRVIAPDLRGFGQSEKPQPKETYAIPNLIGDVTAILDASNVQSAHVIAHDWGATLAWCVAALLPDRVKSLTALSVGHPELFYTSAITQREKSWYMLLFQFPNAEQLLADDDWRLFREWTRNHSETDRWIEALSAPGALTAALNWYRANIDPAVKTSGIPKVSARTMGLWSSGDPYLTEQLMVDSKRYVAGPWRYERVEDAGHWLQLDRPQLVNSLILEFLRGG	c_000000025219	47797	8.8e-09	OTHER	00151||Hydrolase||Rhodopseudomonas_palustris||PLA_PCL_PBSA	6.73e-08	Ferrovibrio	PHA	1.17521	0.0189521	0.0516506	17.5291	5.48962	3.568	0.0695577	8.98363	-7.55147
52062	MTDGSTPSASRRASGYVTTKDGVEIFYKDWGSGQPIVFSHGWPLSADDWDAQMMFFVQHGYRVIAHDRRGHGRSTQTDTGNDMDHYAADLAALTEHLGLKNAIHVGHSTGGGEVVHYVARYQERVAKAAIISAVPPLMLKTAANPEGMPREAFDPYRQQTAFNRAQFYLDVPSAPFYGFNRPGVKTIPGLVQNWWRQGMMGGVKAHTDCVKAFSETDFTEDLKKITVPVLVMHSKDDQVVPYVASGPKSAALLKHGTLKTYENYPHGMPTTHADVINADLLAFLKS	c_000000040835	52062	1.9e-06	OTHER	00072||PHB_depolymerase||Bacillus_thuringiensis||PHB_PHA	2.7e-10	Tardiphaga	PBS	1.66088	0.00440482	0.0104279	12.3487	3.75011	2.99587	0.0817606	6.51372	-5.30891
130898	MTKPHLLLLPGMLCNDAFWRTQIDALSDLCDAVVPSFGVLDNFDTMAESVLASAPKTFALAGHSMGGRVALEIYRRAPDRVTKLALFATDYRGHPDEASRTAEELRRNGTLARIKAEGMEGFAKFWVTQVVARENIGNAQLVSGIVAMMARFSLEVAAAQTLAGLTRRDQAAVLAAVRCPTLICAGREDTLRPVAVHEEMARRVAGSELVIAEHAAHMVAMERPDAITAAMRCWLGHT	c_000000022487	130898	7.5e-05	OTHER	00072||PHB_depolymerase||Bacillus_thuringiensis||PHB_PHA	9.29e-10	Caballeronia	PBS	0.496287	0.0046092	0.00327304	11.11	3.69876	2.18755	0.0218067	5.0904	-5.15905
122985	MGQFDSGGLTIAFDDIGPREGRPVVLVHGFTSNRNENWRRLGWYGAFERKRIRCVALDCRGHGESAKPHDPAMYSRAKMAGDITALLDHLGVERADLLGYSMGARLSLATALENPKRFPFLILGRIGGKFFDPRPPGNPIAEAMEATDADSISDPMLHSFRRFADEQGEDRLALAALARAGDMPLGKSDVSKLAVETLIVAGARDDLAGDPRELAAVVPGARAVSVPGCDHFSVIGHALFKAAMFDFLDGTLE	c_000000073846	122985	5.9e-05	OTHER	00072||PHB_depolymerase||Bacillus_thuringiensis||PHB_PHA	3.83e-14	Methylosinus	PBS	1.4534	0.0116321	0.0250701	11.4425	3.33412	2.86571	0.0899016	5.86706	-4.95574
54915	MGVGCAGISSSAQQAQAAPHHSLDMTVVKPETEGFSTEGLERLHALMQKTVEDKQIAGIVTILARHGKIVDYRTYGVSDLAVGKPIQKDAIFRDFSMTKPVTGVAMMILYEQGKWLPSDPIAKFVPEFAHLKVYKGTDADGKMILVDPEHAPTMGELMTHTAGFTYGFFGNTPVDKMYRDANLLASKSLQDFIEKLAKIPLLYQPGQGWTYSMSMDIEGYIVEKLSGQSLPDFDRDHIFTPLGMRDAGFFVPADKRNRFVTLYRTGAHGELVADPSASSGEGNYDVQPPMASGGGGMVSTAEDYYRFATMLLNQGELNGKRIVGPSTLKLMMANHLPPELLTGKYSIGSQVMRAGFGYGYNGAVIFDPAEANLSDGKGEYFWDGAAGTWFWLDPTNDVV…	c_000000051683	54915	4.9e-11	OTHER	00158||Esterase||Uncultured_bacterium||PLA	4.03e-96	Occallatibacter	PBAT	1.06441	0.209999	0.332871	5.18881	5.10321	5.03338	0.980893	6.59009	-3.87844
202237	MSAVERAIRDAGPFARLRASVERTGFRLLVGSESLRRRLAKTRSTPIDGRTLHPEYAAMLALDDMTQRSDLTALSPGEARARVATDVGAVNLPGPDMESTDRAIPSPSGVIPARLYTPSGLATPSPGIVYLHGGGWVTCGVGTHDAFCRRLADGARCRVLSVEYRLAPEHPFPAAVDDALAATRFTLSRANELGMDPSRIGVAGDSAGGNLSAVTALHLRNETLRPALQVLLYPALDLTCSTRSYDAFAERYFLTRRLVDWFLRHYAGGGDLRDPRISPLLDERISDVPALIYTAGFDVLRDEGYAYAERLKGAGTRVAYREFSDAIHGFVCMSAVTPALDAVNEIARDVGRELGARA	c_000000043402	202237	7.8e-06	OTHER	00085||Carboxylesterase||Uncultured_bacterium||PBAT	2.29e-19	Sorangium	PET	0.979598	0.500663	5.80619	10.7539	6.39387	5.71824	1.19	11.3868	-3.34898
271168	MVMETTDRVIDGVRCAVFDSEPGGRAEAVVFVHGNPGPMDDWEVLAPAASAFARAIAMDLPGYGRADHPRDFDYTVPGYARYLGALLDRLGVRRAHLVLHDFGGGFGLWWGLHNPERFASVTLINTGALKGYRWHYLAKIWQTPILGELFQLTTTASMFRSALNRDNPKPMPDAFVERVMRYADWGHRRAVLALYRATRDPERYFGSLQPKLRELDRPACVVWGAEDKYLPARFAHQQLETFPRAEIHVLPGLGHWPFVDDPDAVQRIVIPFLQRQVSQ	c_000000071613	271168	0.0015	OTHER	00155||Esterase||Alcanivorax_borkumensis||PLA_PCL_PBSA	2.82e-20	Sorangium	PHA	0.885521	0.485314	5.70204	10.5808	6.17597	5.54434	1.16633	11.024	-3.28439
32466	MNLASGGAVASTGGATVGTTPGTGGTPGAVTPASGGTATAVTPSNGGVSTFPPGGTTTPPSTGGVGNTIPPIGGTGALPAAGGLPNVGGAPPTGGAAGAPPGITGPSNAASGNCQGETLPPLSDYTKNGPFATMVVNNTGSDGMYTIYRPTTLGQNGFKHPIATWGNGITTTPAYYPGLLSAIASMGIVVIASNSTSVTAQLMTDGLDWMIAQNAAAGDYQGKLNTTCLVTVGYSLGGGASVGAGAHANVVATASMHGVTGASNALHAPLLLLTSETDTFVVPATFVTPTFNLSAVQTFYGTLSMAADTGNAGHLIPVDILPSAANMDEHAAVIAWLRLWVYGDQGAMQYFYGDDCVLCKDPWTMPQRKNWK	c_000000045090	32466	3.7e-12	OTHER	00120||Cutinase||Pseudomonas_mendocina||PET	7.91e-28	Sandaracinus	PET	0.877985	0.469703	5.52146	10.2369	6.1249	5.31288	1.06896	10.6666	-3.24601
157699	MSSLRFLDRPDQPRLAWRLDVPSGAPSGRVLLIHGYADHLGRFDHVAMYWTERGLAVARLDLRGHGQSEGSRGHVMSIAEYVGDVQGVLSALEREPAWTAIPSRPILFGHSLGALIAAEVALEVGDGIAGFASTSPFFAVKQRVHPIEYNAGKIAQKVFPKLRQSSRLHGTDMTHDPRAAASYDRDEYHFGHITMGFFFAALEAQNDVLERARAIRQPLFCIAAGEDRVVDVEATKRFFERAGSSEKELDVRPGLFHEILNETDWRDHAGRLADRMRRWSAA	c_000000041144	157699	1.2e-05	OTHER	00048||PLA_depolymerase||Uncultured_bacterium||PBS_PBSA_PCL_PES_PLA_PHA	3.87e-08	Labilithrix	PCL	0.938497	0.519839	5.80035	10.2922	6.1157	5.54467	1.19406	10.9907	-3.09143
220435	MNSLRTVDLRGPAGRLEAVLNEGAPDAQFVGLVCHPHPMGGGTMHNKVVYHAMKVLNAPEWNLRWPVLRFNFRGTGMSEGVHDGQAESADVIAALSWLHAEYKLPIALVGFSFGAAMAIAASSAEFAPIDGPNLRALALLGLPTHGFKRSYEYPLLSTCTLPKLFLSGDQDQFATKVQLEHAFESAADPRTLVLIPDADHFFTGQLDQMQKALAAWLKEQIR	c_000000034091	220435	2e-05	OTHER	00188||PETase||Uncultured_bacterium||PET	1.3e-05	Occallatibacter	PET	2.29043	0.345137	0.634529	3.74921	4.56743	4.95279	1.29381	6.70886	-2.51432
156789	MQTKPSIVFCHGLWADGSCFSKLIAPLQAEGHECITAQYSLNSTAEDVALTKAAIGRVSGPVVLVGHSYGGTVITGAGTDDRVAGLVYINALAPDADESSQTQQAKFPPTPVFAHIDVKDGRIWLLWDGIDDFAGDLPEKEKKLVWATQGVPKPDLFDGKAGGTAWKSKPSWYIVGKKDRTVQPDLERFFAKRMGATTYELDSSHVPMLSQPERVLDVTRTFGPKLLNDFRVGYTRQLNNNVPPVAASKNLQTEAGISNPIPYN	c_000000037960	156789	0.00019	OTHER	00181||Lipase||Pseudomonas_chlororaphis||PLA_PHA_PES_PCL	0.047	Granulicella	PBS	3.15943	1.20612	1.31673	5.70841	5.69156	7.11605	2.21882	10.1996	-2.40958
201929	TADRSTFVFGASNFEHPGEIYAAKPGTVMTSGLEGVVRLSHFNDGVQPAWGKAESVNWKSDGFRVQGWLLLPKDYDPGKKYPLIVEVHGGPAAAVVARWGGGGGLSSTAFSALGYFVLEPNPRGSYGQGEAFTQANRKDFGYGDLRDILAGVDTVLAKYPIDPQRVGITGWSYGGFMTMFAVTQTNRFKAAVSGAGLSNWQSYYGENSIDQWMIPYFGASVYDDPAVYAKSSAINYIKQAHTPTLVVVGDRDGECPAPQSYEFWHALRDERVPTQLVVYPNEGHGFVNPEHRRDVMDRAVEWFSKYMPVASASSQTSAGSH	c_000000042442	201929	0.00062	OTHER	00192||PETase||Uncultured_bacterium||PET	1.29e-12	Occallatibacter	PBS	2.12611	0.319891	0.641389	3.5014	4.28737	4.68175	1.17952	6.21412	-2.40777
280877	MHILLLLIGFLAALLILGCAYQLVAARRDRRRYASGGRWIEIGDRQDLFVVEKGTGNTSVIFESGIAATHLNWCAIQSEVSRFACAVAYDRCGLGWSSPGRTGRTPTNAARELHRMLEVAGIQPPYVLVGHSFGGMVMRRFALLHPDEVAGVVLVDPMRCCEWPPINAERQATLNRAVRYLRCAVPVAHVGLARLVVTSALCGSGVLARRMASAVGDGGRHVLGRVTGELAKMPAEILPSIAAHWSRPEFYKGMRRHIQAVPETVHEMCNADPIERIPVLVLTPEQSTPLSHEEIDRIGSNVKQVIAAESGHWIHLDRPQLVIQSIFEMVMAHDPQVVS	c_000000025758	280877	0.0036	OTHER	00047||PLA_depolymerase||Uncultured_bacterium||PLA_PBS_PBSA_PCL_PES_PHB_PHA	3.18e-05	Granulicella	PBS	1.9663	0.208441	0.46521	3.15241	3.77341	4.11645	0.798165	5.23124	-2.3774
149785	MKRIRLIAILLGAVLIAWLLLCAAIGVIAVEGALHPMRLPLSATDKQQASIIAKENLAVLTDVDVVAHDGAMLRAWSIRPVDWNGDTVILLHGQGDNRSGMLGPAAMLLRHGFATLLPDARAHGTSGGRIATYGVLEAEDIRQWFDWIQKAESPHCIDGLGDCMGGAELLRSLVAESGFCAVIAESAFATFREAAYDRLGQVFSTGSWLGRTLLRPALGLGTAYTRLRYGVDLAQANPASAVAASGVPVFLIHGLADNNLPPRHAEIIRARNSRVALWEPVGAGHCGASTAAPADYERRVIG	c_000000012728	149785	4.4e-07	OTHER	NA	NA	Occallatibacter	PET	2.13807	0.368622	0.663317	3.5297	4.27074	4.59303	1.17853	6.18508	-2.33954
313469	ILGFFDAAEIGGSAYEDSANVGMTDLVAALKWVQENIENFGGDPDRVMIYGQSGGGSKVTTLMGMPSAVGLIHRAAAQSGGGGNIPSRDQQKELARQVIKELGLAANDIGALQKMDWAKLFAAGYAAAAKINPPGGPMMGSGAPGTPRVGWSPCVDGKLINMRSFFDAAPEVSKNVPMLVGSVSEEGNQMSSRPTEEEWRANLSKTYGAEKATAIVAALKKAYPQKKIQTLSYMCSGTPGLNGLAMRNNVVKMARLKHGLKAAPVYAYYFTWQTQILDGVAGAWHTADLQFCFDNTKRCEQGTGNTPEAQALAKKMASSWASFAATGNPSIPDLKWTPTDPETNKTMIWDNECRMADDPEGEGRKIILA	c_000000071583	313469	0.0046	OTHER	00134||nitrobenzylesterase||Bacillus_subtilis||PET	9.26e-36	Acidisarcina	PBAT	2.39	0.277225	0.487054	3.70897	3.94451	4.3106	1.01059	5.88646	-2.33591
259116	MLFYSTCKPANLPIAKRADLLTRIPRQPRAPLYSAAMLRFRLALPLVSIALGASLLTAQSGAPAAAASPTAPHFPTNEDLRHFKALSAPLLSPDGREVLFTVTHATADGAGSHLWIVSTAAGGSDKPRQLTFSPPADKRGEHNAQWAPDSSAVFFLAKRGESTQLFRLDLRGGEASPYDLKILPSVDVSKDKDAINPPPAPESSEKKDEKKSADTKPQPVEIDVAGFTISDDGKYLALWAHDPETPGEKKQKDAKIDASWVNHEKHLTRLYLASLKADGTIEGELKTVDVPPDVRGAVWSPAAGKLFTVAEAPNEASDLGPAGSAWIVDAAAPTKPVKLQSVPATVSGGNWNATGSSIVFAAATPDDAPPGYDDLYSIATESAEAKPLNLTGGFAGQFR…	c_000000021917	259116	0.00075	OTHER	00192||PETase||Uncultured_bacterium||PET	1.24e-06	Occallatibacter	PCL	2.21669	0.563419	0.880979	3.7874	4.40357	4.69855	1.48437	6.63924	-2.08716
44190	MMDHITVNGHDGTFFAYIARPKTSPASAVVVLQELFGVNADIRKHCDELAEQGYLAVAPDLYWRQEPGIDLNVTSDADWDHGLRLYSAYDRDAGVEDIKDTIDAVRNLPECSGKVGLLGYCMGALMVFLTAVRYDGIDAAVWYHGADTEKYLGELDGLHAPILMHLAEEDEFISKAAQAEIKAAVEQKPNATVYGYPGQCHAFSRHNGKHYNATAAHLADGRTSEFLNSQLR	c_000000010163	44190	3.8e-09	OTHER	00196||PETase||Micromonosporaceae_bacterium||PET	0.000471	Bradyrhizobium	PHA	4.64541	1.85715	2.34672	6.54225	5.676	6.81854	2.65591	11.6397	-0.953412
91744	MKDQITIEGRDSAFAAYIARPKSVPAPAVVVLQELFGVNADIRKHCDELAEQGYLAVAPDLYWRQEPGVDLNVTSDADWQHGLRLYSAYDRDAGVRDIKDTIDAARSLPECNGKVALLGYCLGALMVFMTAVRNDGIDAAVWYHGADTEKYLEEVDGLHAPLLMHVAEEDEFISKAAQAQIKAALAKKPSATVYSYPGQSHAFSRHNGAHYNAAAAHLANGRTSEFLHQQLQRDSR	c_000000031637	91744	6e-09	OTHER	00196||PETase||Micromonosporaceae_bacterium||PET	0.00014	Luteibacter	PET	2.26106	1.67126	1.54909	3.08012	2.92667	3.5788	1.58694	5.48547	-0.0368999
131159	MRSVLRGTLLATLACSLAYAASAPVKPPAAPVKPVTETLFGQSVTDNYRYMETLGPDTIGWMKAQGAYTRATLDAIKPLAGLQNDIAGFTASFGLITGYVSFGGRAFYEERAPGSDNFDLVVKDAAGSRKIVDVAALRTANGGKPFAINYFLASPDGAKVAVGVSEGGSEDAAVTVYDAATGAKIAGPVDRAQFGATAWSDDSSTLYFVRLKQLAPGEPEIDKYKDGTADAWDLKSDPVHVLGSTVGHGPKFGANEFPAIVMSVGAPVAAALSINGVQNELAMWIAPTGKVADPNTVWTPFITRDDDVTSADMRKDEIFLLSHKDAPTFKVLALKAGQPLSAATTLVPADPARVIESIHSASDALYVLARKGAYSHLLRIPAGTTTIEEVPLPFEGHVG…	c_000000023495	131159	5.6e-06	SP	NA	NA	Candidatus_Viadribacter	PHA	0.731687	0	0	14.366	4.5962	2.73247	0.0318341	6.90094	-6.38891
127254	MDFRGLLPVLLALLLVPAQAAESVSKLSLPFDGHDRTYYLYVPDAPQTPHPLLVLLHGSGGNGLFMLQRWKDVAAREGIVLLAPDSLHTDIGWDIRDDGPDYIHAAIQAVTAVHSVDFHRFYLFGQSGGAVYALNLAMLESEYFAAAAYHAGGWRKPAEYKFADYARRKIPIASYVGDKDEYFSVESVQATERILTQRGFPAELHLLPRRVHAYSDVPADFHDTVWNFLKGNALIDVPKYAPYRFGAAPIR	c_000000008439	127254	1.1e-07	SP	00026||PHB_depolymerase||Marinobacter_sp.||PHB_PHA	1.08e-12	Kaustia	PET	1.40843	0.00584856	0.00831848	13.4705	3.76283	3.13408	0.0829606	6.77569	-5.74195
52060	MRRVGLGLFLLLIIAPFGIARAAAVLTGEYKLPASFDPEVTTELETEEWARVWRPEADGVYPLVIFLHGNHGTCGRYDPVHHVRIDDDTTYTYSGTCPSGYVVTPNHLGYDYLAKDLAGHGYVVVSINANRGINGAGGDTGDEGLNLRRGRLVLRHMEYLSQWNANGGAPDSLGFQLTGLLDFKHVGLMGHSRGGEGMRAAVAQYKDAGSPWPGRIGPATFEALFEIGPVDGQTGRILDNTDMQWNVLLPGCDGDVGDLEGLKPYDRGLKITNEKKPLNKSTFQVFGANHNYFNTQWQTSDASGCSGETALFGPYKGSKQQRTTSHESLIPFFLAHLGDKTKPKKAQMFDPSYPLSAKLTAVTRYARGYSPAPRAEDNFIIDNFDKATGTSSENVANQS…	c_000000040835	52060	1.8e-06	SP	00118||Cutinase||Pseudomonas_oleovorans||PCL_PET	3.35e-05	Tardiphaga	PBS	1.66088	0.00440482	0.0104279	12.3487	3.75011	2.99587	0.0817606	6.51372	-5.30891
130890	MRIHALVLLAFAASFGAARAQSAFYQATPGEGAPGTLIQQEAMTNAPEGASAYRVLYRSTGLNGETIAVSGVIIVPQGAMPRGGRAIIAWAHPTSGVVPKCAPSLAHFFFRQVQGLKEMLDQGYVVAATDYPGLGTPGPHPYLVGDSEARAVIDSVRAAHALPGVGNDRQFAVWGHSQGGQAALFAGLIAKSYAPELQLVGVAAAAPATDLKILLSDDIATAGGRNLTAMTLYSWSRVFDAPIDNVLDAQALPAVNTLSNECIESIFDIIERRRSEKPLEKAFLSNNSFASIAPWSGLLIANTPGPLPAGVPVFLAQGTADGLVRPAVTEAYFRRLCHAGVAPDTSRSLEPPMPSRPKRAQTQCSLGCLRASPVILRLAIAEFPEPYRHAKSWTPR	c_000000022487	130890	1.5e-07	SP	NA	NA	Caballeronia	PET	0.496287	0.0046092	0.00327304	11.11	3.69876	2.18755	0.0218067	5.0904	-5.15905
173427	MKFHLSRALDLVALLSLSLALFPANAFAQDWAKSRLDTSPRHHEYVTLKHDNRSVQAFVVYPETKNKVPTVILIHEIFGLSDWAREMADELAAQGFIVIAPDLLSGHGANNAGSDSLPSQDDRVKAVSALDPAEVLADLDSAADYAKKIPAANGEIAVAGFCWGGSKSFAFATHRKDLSAAFVFYGTGPSDVTTITAPVYGFYAGEDARVGATVPATKDAMKAAGKSYDPVTYDGAGHGFMRAGEDPGNTNPANKTAREQALGRLIKLLKEMKPA	c_000000016313	173427	2.4e-05	SP	00191||PETase||Uncultured_bacterium||PET	6.08e-06	Acidisarcina	PCL	0.91537	0.148542	0.313236	4.67988	4.77414	4.555	0.861389	5.87205	-3.65974
202260	MFTRAKITQFAGVSAVVSAFFSSTAFATTPPAHEDLTFNVALRGTGSCSIHADVYNNPHSGAVTILAVHGLSERGSMWQPLTAAIFADNVLGHVVKRVIAIDMPLHGGSGAPTLPSPTKFGDLTIEDNASVVIQSIDALRGLGKSAQIIIGHSMGGLEVQTSQEELLSQSSSLAKHGIIGAILLDAVPALGTQWTIPPATDVSQFIVTDPVLGTYLNLPAAAGPLTGGFTTLAGTIVPDAPSAATFVANDWIGPEPLTTLLELTGTSAPLERPFVRKNAFSINYGTVLSVIAGSQDVLTPIVDQPALYTYLTGVPSTGLTLYRPVVADDAVHSMYIANPTGLLSALKNGVIN	c_000000043402	202260	8.6e-05	SP	00047||PLA_depolymerase||Uncultured_bacterium||PLA_PBS_PBSA_PCL_PES_PHB_PHA	0.004	Sorangium	PCL	0.979598	0.500663	5.80619	10.7539	6.39387	5.71824	1.19	11.3868	-3.34898
142375	MRRVLLALAALGTMGAGSSTAQQPPIIDRASFFGEIQIAGAEISPDGQYLSFLKPYKGTRNIWVKKAGEPFSAARPVSHEATRPVRQYFWSRDSKYLLYAQDAGGDENFNVYAIDPTQPADPATGTPPTRALTNYKGVRTMIFAAPKAKPDTLYIGLNDRDARWHDLYELSISTGEKKLVKKNTEQIAGWQFDHDGNLRLAERTNKAGETEILRVEPHDFKLIYSCSVLESCNIADFDAENKQLYLITNKGDVDLTEIELLDPASGTTKKYESDPESRVDVQGIETSDVDYHVFFTRYEDDRSRLYFKDKNFEGEYKWLQSKLPGKEIGFGSRSKDENIWIVSATSDTEPGETYLWNRKAKTLDLQYRIREEIPRESLSERKPYQFKSSDGLEIHAYLT…	c_000000069671	142375	1.1e-05	SP	00005||PHA_depolymerase_B||Paucimonas_lemoignei||PHB_PHA	0.000156	Occallatibacter	PHA	1.2516	0.35416	0.511657	4.41394	4.50049	4.33911	1.05735	5.86739	-3.01321
117811	MKSVVFVLCAMMSCGVLSAQKMTWQPSPGHKQIPIWPGAAPDPQPVKGPETAESSGPKDLIGGKPTVGINNVTVPTMTVYSPNVENLGVAVVVFPGGGYQMLAIDLEGSEVCDWLTAKGITCVLLKYRVTGVGDYPKSGPYPESPMALEDAQRTMGLVRHHAAEWHIDPHKVGVLGFSAGGHLSAAISNHWDQRLYSTVDDADKESCRPDFAVPIYPGHLSLSASKWDARQGKKKFALGQSLDPEVGPLALNPDLHVTKQTPPTFLLQAEDDSVDNVDDALSYYFALKSAKVPTEIHLYAHGGHAFGLRHTQQPITDWPELVERWLRTIGMIAQ	c_000000052630	117811	1.2e-06	SP	00188||PETase||Uncultured_bacterium||PET	1.28e-06	Occallatibacter	PCL	1.01245	0.376669	0.589227	4.18977	4.02124	3.85894	0.839826	5.11596	-2.80396
133334	MPVQNALKCLFVAALVGSSVSVSAAAQSTPTSVNATSAAAALTENASGYNLPPKNILDVMRAPSPPYPLVSPTHDTILLLSMQEYPSISRVATPFLRLAGVRVETRNHSKHDTPGGYGITPCAVSYDLVHIADRAQTHVALPENACPGMPVWAADGKRFAFVNLAQESVELWIGDGKTGEVHQVQGIRLNPMFDDAMQWMPDQRRLLVKLVPEGMGAPPPEPVVPIGPSIQETGGEKGQSSTYENRDTLNNKHDEDLFDYYGASQLALVDPATGALMSLGKPGNYESLSPAPDGQHVLVTAIHKPYSYVTTYDRFPKEVEVWNVSEPSQVSVKTIASLPLADRVPIAGVPTGPRDFSWRATEGATLVWAEALDGGDWNVRVPARDKIMLQKAPFDAPAQ…	c_000000031815	133334	2.9e-06	SP	00188||PETase||Uncultured_bacterium||PET	2.26e-07	Occallatibacter	PCL	1.98522	0.246448	0.366226	3.33632	3.844	4.37748	0.932239	5.4855	-2.47181
251293	MHRILRLLAVCLCLSWGLAPIPLHAAPGTKGSRKNPPQETGFLNRWVQVGTASYRYQVYLPEEWRRDDHKLWPVILFLHGRGERGSEGMWQTQIGLPQAIRDHPERWPFIVVMPQCAIDRYWTDHDMLAMAMSTLDQETEEFHGDRSRTYLSGLSMGGYGAWELARQYPTRWAAIALAAGGIFWSYAPERWQQASLLPGEYAQAVGHTPVWLFHGAEDNVVAPRQDELLYSALKTAGGRVRLWVYQGLKHDSWTRAYGEPELPRWLLLHRRDSQETGPFAERVSIPLHPPALKISPAQLDGLAGEYVDKRGLVVVTLFRQGDLLYQKNHYGEIAELAPETPSVLFYPNGSSLTRITVERDSQGRVTALVLHDDRHEERWERIRLPLRTHSQPD	c_000000075036	251293	0.00055	SP	00039||PHB_depolymerase||Bacillus_megaterium||PHB_PHA	7.25e-07	Occallatibacter	PCL	2.47779	0.39014	0.794143	4.0047	4.67754	4.93341	1.35299	7.01107	-2.42076
24733	MRSTAKTYTMCLCTLKHHVAQVSISFILGGIASLAAAQVASRPQSSSSSAAVIQDQRMRNIVLVHGAWADGSGWKGVYDILLRDGFNVSIVQEPETSFQDDVAAVKRILALQDGPSILVAHSYGGAVITEAGTNASVAGLVYVAAHMPDAGENEADDGKRFPSDLSRSGAIKKTADGFTYLDPEKFHEYFAADLPAEQAACMARSQVLNAAENFKAVITTPAWRSKPTWMVVAGADRTINPDLERWYATRAHSQTVEVAGASHSVYVSHPKEVADVIESASRAVSK	c_000000015474	24733	2e-10	SP	00151||Hydrolase||Rhodopseudomonas_palustris||PLA_PCL_PBSA	0.000265	Granulicella	PCL	2.22339	0.348629	0.559306	3.55229	4.09803	4.51388	1.11023	6.02893	-2.33083
8560	MSKLNDSSVLTRREALLRSATVGLGAALCKPVFGSDSIKTGAHQEPGNVSTPRSAVAKTQYGKVRGFVDGGVLTFKGVPYGATTAEENRWLPAKAPKPWTDEYPALAYGANCPQNLHPWTSIEQTFLFDWDDGWQSEDMLKLNIWTPSLTGKRPVMFYMHGGGFSFGSSYELSSHEGAQMARHHDVVQVSVNHRLNILGFFDAAEIGGSAYEDSANVGMTDLVAALKWVQENIENFGGDPDRVMIYGQSGGGSKVTTLMGMPSA	c_000000033617	8560	8.5e-25	TAT	00079||Esterase||Clostridium_hathewayi||PBAT	1.61e-55	Acidisarcina	PBAT	2.24111	0.74081	0.854649	7.10312	7.11523	7.14092	1.47872	10.4395	-4.39914
252413	MCDDLIHQGLTHDPTVSRRAFGLGAAATIALHSSIASAQAKVQEKDVNVPTASGVSDSALFYPEGKGSWPAVLVWTDILGLRPVFREIGQRLAAEGYVVLVPNPFYRSAKAPVVDGSFDFSKPEDRAKVMPMAAALTADANFSDAKSYIGFLDAQPQTDKKKKMGVQGYCMGGPLTFRTAAIAADRIGAAATFHGGGLVSEKPDSPHLLIPKMKAEILCAVASPPPGTAALSSHPAISGKNLQANHGGASSPQPGINR	c_000000080636	252413	0.00057	TAT	00131||Cutinase||Thermobifida_fusca||PET	3.7e-07	Catenulispora	PCL	1.66066	0.482296	0.529375	5.67384	5.95507	5.91792	1.2739	8.20046	-3.91556
326347	MNTIAMSQEIDHNRRRFLGTATAAAITASFGLAGSGAAQPRNVARTAIDSASHASFVSLKQIEAGLLNVGYAEAGPDDGPAVILLHGWPYDIYSFVDVAPLLAAKGYRVIVPYLRGFGTTSFISRGTVRNGQQSVVAVDIIALMDALKIQKAILAGFDWGARTADIVAALWPERCKGLVSVSGYLIGSQAANEAPLPPKAELAWWYQFYFATDRGRAGYDKYRRDFAKLIWQLASPQWNFDDAAFDRSAASFENPDHVEIVIHNYRWRIGLAKGESQYDELEKRLSASPMITVPTITMEGDFNGAPHPVDTSYRGRFSGKYEYRFITGGIGHNLPQEAPQEFAKAVIDVDTL	c_000000037136	326347	0.0068	TAT	00150||Hydrolase||Alcanivorax_borkumensis||PLA_PHBV_PCL_PBSA_PES_PHA	5.85e-08	Alloacidobacterium	PCL	4.48709	1.77984	3.18943	8.49049	8.26107	9.50055	3.52714	15.6122	-2.37325
80923	MREKDESIREFGKQSYPAVSKESAAPISSGRRTLLAGMAASCAGVTASALAPRNLLGSSATVPPTNPHTAATFSGPSKVVASDEATVVETSSGKIRGFKRNGVYTFKGVPYGASTSGAGRFMPPAKPEPWTGIRNALAYGRVCPQEFTAHFDTDGHNLASHDEDAFLLHRGSAIFVPGEDCLRVNVWTPEINGSHKRPVMVYMHGGGFSAGSDHDLLSYEGENLARNHDVIVVTHNHRLNVHGYLNLGAIGGEDFAMSANVGMLDIVAALEWVRANIVTFGGDPDCVTIFGQSGGGGKVAALMAMPAAKGLFHRAIIQSGPFLKALSPDYSERVAELIFDELGLSKSQVRELQKIPVSRLTGAAVEAMKKMPKPPPSLRGTFGESGWGPTVDGHVLPSH…	c_000000072196	80923	4.1e-08	TAT	00134||nitrobenzylesterase||Bacillus_subtilis||PET	2.75e-79	Alloacidobacterium	PBAT	2.40202	0.623141	0.975113	4.31464	4.62805	5.22073	1.419	7.316	-2.33388
80926	MNKLSRVGNEASQTFAELESPARRLFVKGVAGLGAAIASSSVLSAAVPVRVDSRSQDLPGKESSPPPSAWGPFKPSGSTGRYLQIEYPPATTAGELQLDATYTLWLPDGVQTVRAVIVHQHGASIPAAQAGATSAYDLHWQALAKKWDCVLLGPSYRVLNDAIDLTPGGAELWFDPRQGSDRVFLRALDEFAAKSGHAEIASAPWCLWGHSGGGIWANVMSMLHPDRVLAAFLRSGTAAMFRSRQEFVQPAVPPAIYEIPTMINFGVGERGNRPWDGSIATFEEYRALGAPIGIAPDPRSAHYCGDSRYLAIPFFEACLEMRLSEWNKILRPVDPSSAWLAAPFGDTAVPAAEFKGDPKKAVWLPNAAIAKIWMDYVRSGTVSDAGAPPAPVNVRVKTE…	c_000000072196	80926	2.6e-07	TAT	NA	NA	Alloacidobacterium	PHA	2.40202	0.623141	0.975113	4.31464	4.62805	5.22073	1.419	7.316	-2.33388
